# Screening for cryoprotective agent toxicity and toxicity reduction in mixtures at subambient temperatures

**DOI:** 10.1101/2025.05.07.652719

**Authors:** Nima Ahmadkhani, Cameron Sugden, Adam T. Mayo, Adam Z. Higgins

## Abstract

Organ transplantation faces major challenges in preserving and transporting organs due to the limitations of existing cold storage methods. Cryopreservation offers a promising alternative for extending preservation time, but it remains a challenge to avoid toxicity from the high concentrations of cryoprotective agents (CPAs) required to prevent ice formation. In this study, we expanded a previously reported high-throughput CPA toxicity screening platform by retrofitting an automated liquid handling system with subambient cooling capabilities. This enabled systematic assessment of CPA toxicity at 4 °C, a temperature commonly used for CPA equilibration in tissue and organ cryopreservation. Overall, we screened 22 individual CPAs and a wide range of binary mixtures at concentrations up to 12 mol/kg, allowing us to identify CPA combinations that reduce toxicity. Our findings revealed that at 4 °C, CPA toxicity was significantly reduced compared to room temperature. Several CPA combinations resulted in significantly lower toxicity than their constituent CPAs at the same concentration, including 12 CPA mixtures at 6 mol/kg and 8 CPA mixtures at 12 mol/kg. Toxicity neutralization was also observed in 9 cases, especially in combinations involving formamide, acetamide, dimethyl sulfoxide, and glycerol. For example, exposure to 6 mol/kg formamide alone resulted in 20% viability, but the addition of 6 mol/kg glycerol to create a mixture with a total concentration of 12 mol/kg eliminated this toxicity, resulting in a viability of 97%. These findings support the rationale for using multi-CPA cocktails and underscore the potential of rational mixture design to reduce toxicity.
