## Supplementary material for "Screening for cryoprotective agent toxicity and toxicity reduction in mixtures at subambient temperatures": Viability Data

### Sheet: Guide
The data is divided into groups based on CPA concentration and exposure time. Tabs are included for the original data, as well as the reduced dataset after outlier removal.
Tab 1 (12 molal) shows original data for 12 mol/kg concentration at 30 minutes of exposure.
Tab 2 (12 molal, no outliers) shows data for 12 mol/kg concentration at 30 minutes of exposure after outlier removal.
Tab 1 (6 molal) shows original data for 6 mol/kg concentration at 30 minutes of exposure.
Tab 2 (6 molal, no outliers) shows data for 6 mol/kg concentration at 30 minutes of exposure after outlier removal.
Tab 1 (3 molal) shows original data for 3 mol/kg concentration at 30 minutes of exposure.
Tab 2 (3 molal, no outliers) shows data for 3 mol/kg concentration at 30 minutes of exposure after outlier removal.
Tab 1 (3 molal, 10 min) shows original data for 3 mol/kg concentration at 10 minutes of exposure.
Tab 2 (3 molal, 10min, no outliers) shows data for 3 mol/kg concentration at 10 minutes of exposure after outlier removal.

### Sheet: 12 molal
Name	Rep#1	Rep#2	Rep#3	Rep#4	Rep#5	Rep#6	Rep#7	Rep#8	Rep#9	Rep#10	Rep#11	Rep#12
GLY	0.00278599	0.0108478	0.0708856	0.00272499
DMSO	0.00281886	0.00594677	0.00427218	0.0146026
PG	0.000838766	0.00218052	0.0025912	0.00163533
DMA/MP	0.00510222	0.00255318	0.00176063	0.000190025
EG	0.831075	1.07309	1.06123	1.0467	1.0146	0.992025	0.918496	0.928023	0.957033	0.940883	0.988949	0.999563
FA	0.00507242	0.00126949	0.00248178	-0.000369227
DG	0.110312	0.000376961	0.000108712	-0.000408713	-0.00085421	0.000718605	-4.08964e-05	-0.00259313	0.000464982	-0.00043132	0.000110432	-6.88795e-07
AM	0.00625848	0.00277515	0.00172379	0.00181047
NMA	0.00933516	0.00116991	0.000685837	0.000720629
PD	0.00340937	0.000706209	0.37646	0.077486
BD	0.00694785	0.00109545	0.00214578	0.00159554
ME	0.0010749	0.00232439	0.00168525	0.00038336	-3.17252e-05	0.0180096	0.00037543	-0.000221009	2.33626e-05	0.0140009	0.0189576	-0.00151216
DHA	0.62465	0.813635	0.3012	0.377261	0.797102	0.673034	0.746543	0.84427	0.689751	0.756844	0.737408	0.703824
DMA	0.00157871	0.000753301	0.00139641	-0.000138537
MP	0.00191697	0.00237761	0.00280705	0.000633135
Gly/DMSO	0.305995	0.00443909	0.171042	0.00921722
Gly/PG	0.00133727	0.0318185	0.0444539	0.147486
Gly/EG	1.05122	0.767103	0.0275717	0.91898	0.698897	0.635663	0.678133	0.71064
Gly/FA	0.54016	0.829799	0.0391076	1.04843	1.13974	1.107	1.06915	1.03816
Gly/DG	0.167806	0.00210811	0.0490242	0.693183	0.430932	0.416545	0.491083	0.523512
Gly/AM	0.818484	0.00211203	0.726071	0.0607644	0.358663	1.00972	0.00503877	0.948844
Gly/NMA	0.00280091	0.0019722	0.000145337	0.00111333
Gly/PD	0.00207849	0.54177	0.309062	0.650623	0.746908	0.683615	0.754215	0.874191
Gly/BD	0.00495844	0.00224958	0.00289948	0.000865134
Gly/ME	0.0014513	0.00196874	0.00166628	0.00677701
Gly/DHA	0.477785	0.0510427	0.0318805	0.0630443	0.537277	0.512078	0.54703	0.523214
Gly/MP	0.00302593	0.0095926	0.00025111	0.00202474
DMSO/PG	0.201143	0.0558304	0.0698863	0.0493372
DMSO/EG	0.757952	0.788711	0.925668	0.885299
DMSO/FA	0.708425	0.492544	0.586548	0.311105
DMSO/DG	0.0029943	0.229322	0.00188292	0.0534347
DMSO/AM	0.290693	0.370684	0.0300606	0.113786
DMSO/NMA	0.000244925	0.00139886	0.00124203	0.000680804
DMSO/PD	0.00543011	0.207416	0.0259893	0.00127725
DMSO/BD	0.000629718	0.00142806	0.00112239	0.000478901
DMSO/ME	0.000932402	0.00122624	0.00321966	0.00125853
DMSO/DHA	0.442261	0.2806	0.340291	0.307272
DMSO/MP	1.36466e-05	0.00691266	0.00276019	0.00202774
PG/EG	0.0021181	0.00147162	0.000927933	0.441269	0.0467449	0.0238585	0.0313879	0.0342108
PG/FA	0.0276225	0.0277604	0.0492553	0.00572778
PG/DG	0.000739364	-0.00093533	-0.000766674	-0.000107607
PG/AM	0.00586691	0.230672	0.0429759	0.330159
PG/NMA	0.0538559	-0.00039673	0.00143861	0.00422541
PG/PD	0.000904978	0.0341793	0.0868583	-0.000485971
PG/BD	-0.00114769	0.00026598	-0.000627335	-0.00284289
PG/ME	-0.00110682	-0.000203157	-0.00107891	-0.000937357
PG/DHA	-0.00104461	-0.000160325	-4.49935e-05	0.154448
PG/DMA	0.00129434	-0.00152972	0.000601606	-0.000965158
EG/FA	0.16099	0.149664	0.182327	0.158016
EG/DG	-0.000178135	0.816193	0.0424601	0.861217	0.156513	0.0638449	0.106804	0.0985553
EG/AM	0.102847	0.0235781	0.867119	0.528223	0.714931	0.732283	0.643328	0.66469
EG/NMA	0.0114755	0.990274	0.00257078	0.562375	0.807376	0.797392	0.782776	0.725577
EG/PD	0.755702	0.250684	0.549125	0.575951
EG/BD	-0.00206099	0.871648	-0.000888616	0.000309973	0.0082119	0.000131111	0.000626804	0.00063072
EG/ME	0.767666	-0.000366616	0.000486871	-0.000700232	0.0058677	0.00268714	0.00241185	0.00409251
EG/DHA	0.953764	0.991857	0.487722	0.428644
EG/DMA	0.00079085	0.000516138	1.12231	0.120608	0.00616428	0.00418679	0.00611079	0.00710145
EG/MP	0.000253312	0.682318	0.000666242	-0.00245603	0.00135299	0.000830957	0.00144526	0.000494713
FA/DG	0.184896	0.149026	0.172181	0.154528
FA/NMA	0.00305183	-0.000711159	0.000294373	0.00145689
FA/PD	0.0777537	0.0585384	0.0902754	0.0853074
FA/BD	0.000372605	0.0069151	0.0012366	0.000555442
FA/ME	0.00636749	0.0020025	0.000648989	0.00127111
FA/DMA	1.49747e-05	-0.000215036	0.00019048	0.000865416
DG/AM	0.394527	0.0660608	0.465351	0.592255
DG/NMA	-0.000453652	0.000276438	1.82288e-05	0.000626768
DG/PD	0.00140431	0.072437	0.0703079	0.221115
DG/BD	0.00175387	0.000724364	-0.000174803	0.00010258
DG/ME	-0.00015988	0.00175637	0.00336847	-8.7918e-06
DG/DHA	0.0337372	0.0125444	0.0428906	0.0121364
DG/MP	0.000290228	0.00288036	0.000729633	0.00150974
AM/NMA	0.0420223	0.002479	0.0201218	0.0220708
AM/PD	0.106353	0.305665	0.162971	0.373865
AM/BD	0.00111318	0.000975221	0.00127235	-0.000131751
AM/ME	0.00155374	0.0279317	0.00177995	0.00121088
AM/DHA	0.138572	0.152848	0.477043	0.186107
AM/DMA	0.000163241	0.0103739	0.00547226	0.00112053
AM/MP	0.000475761	-0.000319361	0.000265027	-0.000460607
NMA/PD	9.16823e-05	0.00310732	0.0799495	0.478467	0.0880939	0.120002	0.0684861	0.0314442
NMA/ME	0.0147124	0.00165353	-0.000555386	-0.000700965
NMA/DHA	0.0191342	0.50009	0.18109	0.0223074	-0.000582288	0.00125614	0.0540749	0.00789768
NMA/DMA	0.0102035	0.0010484	-0.000155627	0.000843461
NMA/MP	0.610329	0.705481	0.135892	-0.001339	0.288553	0.36909	0.407874	0.447718
PD/BD	-5.30147e-05	0.000132517	-0.000305802	0.00100242
PD/ME	0.000275768	-0.000772716	-0.000740037	-0.000733648
PD/DHA	0.309917	0.402753	0.678621	0.209865	0.614469	0.707721	0.687572	0.665914
PD/DMA	0.0422948	0.000174923	0.202402	0.00849924
PD/MP	0.000247072	6.81432e-05	-0.000215713	-0.000210073
BD/ME	0.000217695	0.0191583	3.18511e-05	-0.000911669
BD/DMA	0.264406	-0.000935837	-0.00129979	0.0784355
BD/MP	-0.00140966	0.000232055	-0.000438806	-0.000385348
ME/DHA	0.000100092	-0.000350935	0.0021895	0.00339246
ME/DMA	-0.00156852	0.00173801	0.000208443	0.000358444
ME/MP	0.00398273	-0.00124482	-3.76399e-05	0.188031
DHA/DMA	0.000472207	0.000819639	0.276202	0.00310427
DHA/MP	0.0112868	0.482767	0.0563794	-0.00190562	0.03596	0.37542	0.00529957	0.393688

### Sheet: 12 molal, no outliers
Name	Rep#1	Rep#2	Rep#3	Rep#4	Rep#5	Rep#6	Rep#7	Rep#8	Rep#19	Rep#10	Rep#11	Rep#12
GLY	0.00278599	0.0108478	0.00272499
DMSO	0.00281886	0.00594677		0.00427218
PG	0.000838766	0.00218052	0.00163533	0.0025912
EG	0.831075	1.07309	1.0467	1.06123	1.0146	0.992025	0.918496	0.957033	0.940883	0.988949	0.999563	0.928023
FA	0.00507242	0.00126949	-0.000369227	0.00248178
DG		0.000376961	-0.000408713	0.000108712	-0.00085421	0.000718605	-4.08964e-05	0.000464982	-0.00043132	0.000110432	-6.88795e-07
AM	0.00625848	0.00277515	0.00181047	0.00172379
NMA		0.00116991	0.000720629	0.000685837
PD	0.00340937	0.000706209	0.077486	0.37646
BD		0.00109545	0.00159554	0.00214578
ME	0.0010749	0.00232439	0.00038336	0.00168525	-3.17252e-05		0.00037543	2.33626e-05			-0.00151216	-0.000221009
DHA	0.62465	0.813635			0.797102	0.673034	0.746543	0.689751	0.756844	0.737408	0.703824	0.84427
DMA	0.00157871	0.000753301	-0.000138537	0.00139641
MP	0.00191697	0.00237761	0.000633135	0.00280705
Gly/DMSO	0.305995	0.00443909	0.00921722	0.171042
Gly/PG	0.00133727	0.0318185		0.0444539
Gly/EG		0.767103	0.91898		0.698897	0.635663	0.678133	0.71064
Gly/FA	0.54016	0.829799	1.04843		1.13974	1.107	1.06915	1.03816
Gly/DG	0.167806	0.00210811	0.693183	0.0490242	0.430932	0.416545	0.491083	0.523512
Gly/AM	0.818484	0.00211203	0.0607644	0.726071	0.358663	1.00972	0.00503877	0.948844
Gly/NMA	0.00280091	0.0019722	0.00111333	0.000145337
Gly/PD		0.54177	0.650623	0.309062	0.746908	0.683615	0.754215	0.874191
Gly/BD	0.00495844	0.00224958	0.000865134	0.00289948
Gly/ME	0.0014513	0.00196874		0.00166628
Gly/DHA	0.477785	0.0510427	0.0630443	0.0318805	0.537277	0.512078	0.54703	0.523214
Gly/MP	0.00302593		0.00202474	0.00025111
DMSO/PG		0.0558304	0.0493372	0.0698863
DMSO/EG	0.757952	0.788711	0.885299	0.925668
DMSO/FA	0.708425	0.492544	0.311105	0.586548
DMSO/DG	0.0029943	0.229322	0.0534347	0.00188292
DMSO/AM	0.290693	0.370684	0.113786	0.0300606
DMSO/NMA	0.000244925	0.00139886	0.000680804	0.00124203
DMSO/PD	0.00543011		0.00127725	0.0259893
DMSO/BD	0.000629718	0.00142806	0.000478901	0.00112239
DMSO/ME	0.000932402	0.00122624	0.00125853
DMSO/DHA	0.442261	0.2806	0.307272	0.340291
DMSO/MP	1.36466e-05	0.00691266	0.00202774	0.00276019
PG/EG	0.0021181	0.00147162		0.000927933	0.0467449	0.0238585	0.0313879	0.0342108
PG/FA	0.0276225	0.0277604	0.00572778	0.0492553
PG/DG	0.000739364	-0.00093533	-0.000107607	-0.000766674
PG/AM	0.00586691	0.230672	0.330159	0.0429759
PG/NMA		-0.00039673	0.00422541	0.00143861
PG/PD	0.000904978	0.0341793	-0.000485971	0.0868583
PG/BD	-0.00114769	0.00026598	-0.00284289	-0.000627335
PG/ME	-0.00110682		-0.000937357	-0.00107891
PG/DHA	-0.00104461	-0.000160325		-4.49935e-05
PG/DMA	0.00129434	-0.00152972	-0.000965158	0.000601606
EG/FA	0.16099	0.149664	0.158016
EG/DG	-0.000178135			0.0424601	0.156513	0.0638449	0.106804	0.0985553
EG/AM	0.102847	0.0235781	0.528223	0.867119	0.714931	0.732283	0.643328	0.66469
EG/NMA	0.0114755	0.990274	0.562375	0.00257078	0.807376	0.797392	0.782776	0.725577
EG/PD	0.755702		0.575951	0.549125
EG/BD	-0.00206099		0.000309973	-0.000888616		0.000131111	0.000626804	0.00063072
EG/ME		-0.000366616	-0.000700232	0.000486871	0.0058677	0.00268714	0.00241185	0.00409251
EG/DHA	0.953764	0.991857	0.428644	0.487722
EG/DMA	0.00079085	0.000516138			0.00616428	0.00418679	0.00611079	0.00710145
EG/MP	0.000253312			0.000666242	0.00135299	0.000830957	0.00144526	0.000494713
FA/DG	0.184896	0.149026	0.154528	0.172181
FA/NMA	0.00305183	-0.000711159	0.00145689	0.000294373
FA/PD	0.0777537	0.0585384	0.0853074	0.0902754
FA/BD	0.000372605		0.000555442	0.0012366
FA/ME		0.0020025	0.00127111	0.000648989
FA/DMA	1.49747e-05	-0.000215036	0.000865416	0.00019048
DG/AM	0.394527	0.0660608	0.592255	0.465351
DG/NMA	-0.000453652	0.000276438	0.000626768	1.82288e-05
DG/PD	0.00140431	0.072437		0.0703079
DG/BD	0.00175387	0.000724364	0.00010258	-0.000174803
DG/ME	-0.00015988	0.00175637	-8.7918e-06	0.00336847
DG/DHA	0.0337372	0.0125444	0.0121364	0.0428906
DG/MP	0.000290228	0.00288036	0.00150974	0.000729633
AM/NMA	0.0420223	0.002479	0.0220708	0.0201218
AM/PD	0.106353	0.305665	0.373865	0.162971
AM/BD	0.00111318	0.000975221		0.00127235
AM/ME	0.00155374		0.00121088	0.00177995
AM/DHA	0.138572	0.152848	0.186107
AM/DMA	0.000163241	0.0103739	0.00112053	0.00547226
AM/MP	0.000475761	-0.000319361	-0.000460607	0.000265027
NMA/PD	9.16823e-05	0.00310732		0.0799495	0.0880939	0.120002	0.0684861	0.0314442
NMA/ME		0.00165353	-0.000700965	-0.000555386
NMA/DHA	0.0191342		0.0223074	0.18109	-0.000582288	0.00125614	0.0540749	0.00789768
NMA/DMA		0.0010484	0.000843461	-0.000155627
NMA/MP	0.610329	0.705481	-0.001339	0.135892	0.288553	0.36909	0.407874	0.447718
PD/BD	-5.30147e-05	0.000132517	0.00100242	-0.000305802
PD/ME		-0.000772716	-0.000733648	-0.000740037
PD/DHA	0.309917	0.402753	0.209865	0.678621	0.614469	0.707721	0.687572	0.665914
PD/DMA	0.0422948	0.000174923	0.00849924
PD/MP	0.000247072	6.81432e-05	-0.000210073	-0.000215713
BD/ME	0.000217695		-0.000911669	3.18511e-05
BD/DMA	0.264406	-0.000935837	0.0784355	-0.00129979
BD/MP		0.000232055	-0.000385348	-0.000438806
ME/DHA	0.000100092	-0.000350935	0.00339246	0.0021895
ME/DMA	-0.00156852	0.00173801	0.000358444	0.000208443
ME/MP	0.00398273	-0.00124482		-3.76399e-05
DHA/DMA	0.000472207	0.000819639	0.00310427
DHA/MP	0.0112868	0.482767	-0.00190562	0.0563794	0.03596	0.37542	0.00529957	0.393688
DMA/MP	0.00510222	0.00255318	0.000190025	0.00176063

### Sheet: 6 molal
Name	Rep#1	Rep#2	Rep#3	Rep#4
GLY	0.518897	0.373617	0.157982	0.518409
DMSO	1.00241	0.809518	0.956965	1.04653
EG	1.04423	1.01807	0.553686	0.872055
FA	0.200783	0.229737	0.174568	0.516922
ME	0.423374	0.684714	0.71858	0.54534
DHA	0.748437	0.56833	0.888051	0.406317
PG	0.907039	0.814886	0.817199	0.690152
DG	0.394745	0.587023	0.54956	0.572211
AM	0.0567141	0.078405	0.0697629	0.0585095
NMA	0.717392	0.603868	0.610601	0.417363
PD	0.559631	0.709727	0.76994	0.731042
BD	-0.0134713	-0.0104674	-0.0148231	-0.0113814
MP	0.267169	0.234214	0.212702	0.303692
DMA	0.102807	-0.00689532	-0.0168364	-0.0118868
GLY/DMSO	0.732173	0.939209	0.757006	0.568551
GLY/PG	0.874539	0.765878	0.91453	0.895738
GLY/EG	1.13327	0.685191	0.829885	0.826092
GLY/FA	0.664127	0.678005	0.651742	0.879578
GLY/DG	0.733781	0.795955	0.706434	1.06736
GLY/AM	0.809987	0.778868	0.751137	0.700586
GLY/NMA	0.571645	0.793364	0.774483	0.730135
GLY/PD	0.68035	0.81687	0.705222	0.651725
GLY/BD	0.965884	0.604171	0.547141	0.823292
GLY/ME	0.377848	0.71535	0.506294	0.47855
GLY/MP	0.278275	0.631993	0.313086	0.870785
GLY/DMA	0.0441138	0.00459488	0.0189534	0.00303038
GLY/DHA	0.447753	0.717945	0.748402	0.720579
DMSO/PG	1.05651	0.757373	0.990821	0.836424
DMSO/EG	0.905224	0.0438276	1.07349	1.15952
DMSO/FA	0.685599	0.983671	0.858338	0.731042
DMSO/DG	0.807352	0.836881	0.795448	0.95474
DMSO/AM	1.0403	0.919452	0.963446	0.805055
DMSO/NMA	0.881871	0.42575	0.714715	0.602798
DMSO/PD	0.815976	1.02539	0.867543	0.813291
DMSO/BD	0.196896	0.698437	0.839037	0.718358
DMSO/ME	0.785854	0.751763	0.654052	0.826092
DMSO/MP	0.800668	0.699601	0.850587	0.908899
DMSO/DMA	0.185996	0.192416	0.142177	0.150713
DMSO/DHA	0.728965	0.814584	0.379847	0.700586
PG/EG	0.883006	0.937688	0.86015	0.68191
PG/FA	0.909691	0.640152	0.110078	0.651725
PG/DG	0.962611	0.458547	1.04977	0.823292
PG/AM	0.864737	0.418721	0.888287	0.742368
PG/NMA	1.05647	0.702691	0.863872	0.870785
PG/PD	0.801144	0.92693	0.900912	0.883358
PG/BD	0.571756	0.724043	0.86281	0.639534
PG/ME	0.582915	0.881565	0.769169	0.91666
PG/MP	-0.010655	0.0519568	0.0399157	-0.00404741
PG/DMA	0.823279	0.203171	0.537993	0.890373
PG/DHA	1.00261	0.271331	0.945039	0.882456
EG/FA	0.955677	0.836183	0.0628349	0.75766
EG/DG	1.09709	0.641366	0.906567	0.944522
EG/AM	0.16796	0.677353	0.695272	0.647584
EG/NMA	0.975335	0.964448	0.917009	0.815183
EG/PD	0.897076	0.990526	0.779171	0.920576
EG/BD	0.230646	0.889947	0.679826	0.823708
EG/ME	1.16192	0.986144	0.842582	0.822143
EG/MP	0.975335	0.206963	0.591682	1.02013
EG/DMA	0.909907	0.858651	0.880957	0.872602
EG/DHA	0.956806	0.990245	0.961693	0.905149
FA/DG	0.909654	0.877628	0.677642	0.659975
FA/AM	0.101361	0.10737	0.127834	0.10211
FA/PD	0.513773	0.505327	0.394671	0.388978
FA/BD	0.532568	0.646546	0.543209	0.527128
FA/ME	0.853509	0.884703	1.01022	0.841534
FA/MP	-0.558621	0.0903103	0.0883681	0.0569792
FA/DMA	0.587141	0.547888	0.652676	0.529481
FA/DHA	0.456599	0.255069	0.0691122	0.0824818
DG/AM	-0.077657	0.87184	1.06758	0.836557
DG/NMA	0.68609	0.904246	0.817965	0.859244
DG/PD	0.924204	0.741701	0.839498	0.776801
DG/BD	0.83152	0.992117	0.662042	0.838787
DG/ME	0.946638	0.537066	0.691512	0.98016
DG/MP	0.990239	0.0490331	0.846395	0.646652
DG/DMA	0.259725	0.0462685	0.210829	0.202731
DG/DHA	0.511105	0.901309	0.77033	0.749232
AM/PD	0.995074	0.418024	0.915674	0.774649
AM/BD	0.473846	0.641173	1.03251	0.857387
AM/ME	1.0643	1.19146	1.16831	0.949678
AM/MP	0.723518	0.132568	0.622458	0.543041
AM/DHA	0.0911304	0.531474	0.667253	0.776745
NMA/PD	1.11349	0.87269	1.01463	0.766306
NMA/BD	0.0441138	0.00459488	0.0189534	0.00303038
NMA/ME	0.447753	0.717945	0.748402	0.720579
NMA/MP	1.05651	0.757373	0.990821	0.836424
NMA/DHA	0.905224	0.0438276	1.07349	1.15952
PD/BD	0.685599	0.983671	0.858338	0.731042
PD/ME	0.807352	0.836881	0.795448	0.95474
PD/MP	1.0403	0.919452	0.963446	0.805055
PD/DMA	0.881871	0.42575	0.714715	0.602798
PD/DHA	0.815976	1.02539	0.867543	0.813291
BD/ME	0.196896	0.698437	0.839037	0.718358
BD/MP	0.785854	0.751763	0.654052	0.826092
BD/DMA	0.800668	0.699601	0.850587	0.908899
BD/DHA	0.185996	0.192416	0.142177	0.150713
ME/MP	0.728965	0.814584	0.379847	0.700586
ME/DMA	0.883006	0.937688	0.86015	0.68191
ME/DHA	0.909691	0.640152	0.110078	0.651725
MP/DMA	0.962611	0.458547	1.04977	0.823292
MP/DHA	0.864737	0.418721	0.888287	0.742368
DMA/DHA	1.05647	0.702691	0.863872	0.870785

### Sheet: 6 molal, no outliers
Name	Rep#1	Rep#2	Rep#3	Rep#4
GLY	0.518897	0.373617	0.157982	0.518409
DMSO	1.00241	0.809518	0.956965	1.04653
EG	1.04423	1.01807	0.553686	0.872055
FA	0.200783	0.229737	0.174568
ME	0.423374	0.684714	0.71858	0.54534
DHA	0.748437	0.56833	0.888051	0.406317
PG	0.907039	0.814886	0.817199
DG		0.587023	0.54956	0.572211
AM	0.0567141	0.078405	0.0697629	0.0585095
NMA	0.717392	0.603868	0.610601
PD		0.709727	0.76994	0.731042
BD	-0.0134713	-0.0104674	-0.0148231	-0.0113814
MP	0.267169	0.234214	0.212702	0.303692
DMA		-0.00689532	-0.0168364	-0.0118868
GLY/DMSO	0.732173	0.939209	0.757006	0.568551
GLY/PG	0.874539		0.91453	0.895738
GLY/EG		0.685191	0.829885	0.826092
GLY/FA	0.664127	0.678005	0.651742
GLY/DG	0.733781	0.795955	0.706434	1.06736
GLY/AM	0.809987	0.778868	0.751137	0.700586
GLY/NMA	0.571645	0.793364	0.774483	0.730135
GLY/PD	0.68035	0.81687	0.705222	0.651725
GLY/BD	0.965884	0.604171	0.547141	0.823292
GLY/ME	0.377848	0.71535	0.506294	0.47855
GLY/MP	0.278275	0.631993	0.313086	0.870785
GLY/DMA	0.0441138	0.00459488	0.0189534	0.00303038
GLY/DHA		0.717945	0.748402	0.720579
DMSO/PG	1.05651	0.757373	0.990821	0.836424
DMSO/EG	0.905224		1.07349	1.15952
DMSO/FA	0.685599	0.983671	0.858338	0.731042
DMSO/DG	0.807352	0.836881	0.795448	0.95474
DMSO/AM	1.0403	0.919452	0.963446	0.805055
DMSO/NMA	0.881871	0.42575	0.714715	0.602798
DMSO/PD	0.815976	1.02539	0.867543	0.813291
DMSO/BD		0.698437	0.839037	0.718358
DMSO/ME	0.785854	0.751763	0.654052	0.826092
DMSO/MP	0.800668	0.699601	0.850587	0.908899
DMSO/DMA	0.185996	0.192416	0.142177	0.150713
DMSO/DHA	0.728965	0.814584		0.700586
PG/EG	0.883006	0.937688	0.86015
PG/FA	0.909691	0.640152		0.651725
PG/DG	0.962611	0.458547	1.04977	0.823292
PG/AM	0.864737	0.418721	0.888287	0.742368
PG/NMA	1.05647	0.702691	0.863872	0.870785
PG/PD	0.801144	0.92693	0.900912	0.883358
PG/BD	0.571756	0.724043	0.86281	0.639534
PG/ME	0.582915	0.881565	0.769169	0.91666
PG/MP	-0.010655	0.0519568	0.0399157	-0.00404741
PG/DMA	0.823279	0.203171	0.537993	0.890373
PG/DHA	1.00261		0.945039	0.882456
EG/FA	0.955677	0.836183		0.75766
EG/DG	1.09709	0.641366	0.906567	0.944522
EG/AM		0.677353	0.695272	0.647584
EG/NMA	0.975335	0.964448	0.917009	0.815183
EG/PD	0.897076	0.990526	0.779171	0.920576
EG/BD	0.230646	0.889947	0.679826	0.823708
EG/ME	1.16192	0.986144	0.842582	0.822143
EG/MP	0.975335	0.206963	0.591682	1.02013
EG/DMA	0.909907	0.858651	0.880957	0.872602
EG/DHA	0.956806	0.990245	0.961693
FA/DG	0.909654	0.877628	0.677642	0.659975
FA/AM	0.101361	0.10737	0.127834	0.10211
FA/PD	0.513773	0.505327	0.394671	0.388978
FA/BD	0.532568		0.543209	0.527128
FA/ME	0.853509	0.884703	1.01022	0.841534
FA/MP		0.0903103	0.0883681	0.0569792
FA/DMA	0.587141	0.547888	0.652676	0.529481
FA/DHA	0.456599	0.255069	0.0691122	0.0824818
DG/AM		0.87184	1.06758	0.836557
DG/NMA	0.68609	0.904246	0.817965	0.859244
DG/PD	0.924204	0.741701	0.839498	0.776801
DG/BD	0.83152	0.992117	0.662042	0.838787
DG/ME	0.946638	0.537066	0.691512	0.98016
DG/MP	0.990239	0.0490331	0.846395	0.646652
DG/DMA	0.259725		0.210829	0.202731
DG/DHA		0.901309	0.77033	0.749232
AM/PD	0.995074	0.418024	0.915674	0.774649
AM/BD	0.473846	0.641173	1.03251	0.857387
AM/ME	1.0643	1.19146	1.16831	0.949678
AM/MP	0.723518	0.132568	0.622458	0.543041
AM/DHA	0.0911304	0.531474	0.667253	0.776745
NMA/PD	1.11349	0.87269	1.01463	0.766306
NMA/BD	0.0441138	0.00459488	0.0189534	0.00303038
NMA/ME		0.717945	0.748402	0.720579
NMA/MP	1.05651	0.757373	0.990821	0.836424
NMA/DHA	0.905224		1.07349	1.15952
PD/BD	0.685599	0.983671	0.858338	0.731042
PD/ME	0.807352	0.836881	0.795448	0.95474
PD/MP	1.0403	0.919452	0.963446	0.805055
PD/DMA	0.881871	0.42575	0.714715	0.602798
PD/DHA	0.815976	1.02539	0.867543	0.813291
BD/ME		0.698437	0.839037	0.718358
BD/MP	0.785854	0.751763	0.654052	0.826092
BD/DMA	0.800668	0.699601	0.850587	0.908899
BD/DHA	0.185996	0.192416	0.142177	0.150713
ME/MP	0.728965	0.814584		0.700586
ME/DMA	0.883006	0.937688	0.86015
ME/DHA	0.909691	0.640152		0.651725
MP/DMA	0.962611	0.458547	1.04977	0.823292
MP/DHA	0.864737	0.418721	0.888287	0.742368
DMA/DHA	1.05647	0.702691	0.863872	0.870785

### Sheet: 3 molal
Name	Rep#1	Rep#2	Rep#3	Rep#4	Rep#5	Rep#6	Rep#7	Rep#8
AM	0.604557	0.654393	0.536045	0.550984
BD	0.732445	0.609876	0.911647	0.739964
DG	1.19055	1.05767	0.634489	0.775579
DHA	0.82965	0.00696212	0.502022	0.560858	0.857514	0.9295	0.893602	0.862199
Diglyme	0.00276652	-0.00805759	0.00506982	-0.00167448
DMA	0.895947	1.3152	1.00245	0.900309
DMSO	1.05308	1.03438	1.02221	1.0351
EG	1.12608	0.995604	0.877512	0.869635
FA	0.754217	0.758872	0.732614	0.753437
GLY	1.04918	0.955309	0.81622	0.909286
ME	-0.00414382	0.732774	1.02373	0.772474
MP	1.15308	1.19771	0.856262	0.737053
MPD	0.00340182	0.00606919	0.00297943	0.000446371
NMA	1.58275	0.00731116	1.10459	1.06817
PA	0.135477	0.116233	0.0927202	0.141848
PD	1.09282	0.995507	0.733349	0.622469
PG	1.04904	0.952019	0.994213	0.852584
TFA	0.00127139	0.00278734	0.0279173	-0.000754135
TG	0.000376411	0.249285	0.136455	0.246907
TGD	0.00885543	0.0830225	0.00168324	0.000200157
TGDE	0.0043244	-0.00379293	-0.00121417	0.00184519
Triglyme	0.00474931	0.0112522	0.000275814	-0.00203906

### Sheet: 3 molal, no outliers
Name	Rep#1	Rep#2	Rep#3	Rep#4	Rep#5	Rep#6	Rep#7	Rep#8
AM	0.654393	0.536045	0.550984	0.604557
BD	0.732445	0.609876		0.739964
DG	1.19055	1.05767	0.634489	0.775579
DHA	0.82965		0.502022	0.560858	0.857514	0.9295	0.893602	0.862199
Diglyme	0.00276652	-0.00805759	0.00506982	-0.00167448
DMA	0.895947	1.3152	1.00245	0.900309
DMSO	1.05308	1.03438	1.02221	1.0351
EG	1.12608	0.995604	0.877512	0.869635
FA	0.754217	0.758872	0.732614	0.753437
GLY	1.04918	0.955309	0.81622	0.909286
ME		0.732774	1.02373	0.772474
MP	1.15308	1.19771	0.856262	0.737053
MPD	0.00340182	0.00606919	0.00297943	0.000446371
NMA	1.58275		1.10459	1.06817
PA	0.135477	0.116233	0.0927202	0.141848
PD	1.09282	0.995507	0.733349	0.622469
PG	1.04904	0.952019	0.994213	0.852584
TFA	0.00127139	0.00278734		-0.000754135
TG	0.000376411	0.249285	0.136455	0.246907
TGD	0.00885543		0.00168324	0.000200157
TGDE	0.0043244	-0.00379293	-0.00121417	0.00184519
Triglyme	0.00474931	0.0112522	0.000275814	-0.00203906

### Sheet: 3 molal, 10min
Name	Rep#1	Rep#2	Rep#3	Rep#4
AM	1.22838	0.722524	1.01282	0.864097
BD	1.02324	0.880232	0.75089	0.933539
DG	1.02074	0.965256	0.919266	1.03623
DHA	1.06337	1.09552	0.939197	0.883284
Diglyme	-0.000704349	0.00532892	-7.56331e-05	0.0041187
DMA	0.950208	1.08162	1.04106	0.828693
EG	1.03629	1.05713	1.41753	0.923783
GLY	1.07921	1.04655	0.96442	0.993415
ME	1.00977	1.05435	1.00562	0.867641
MP	1.21954	1.08534	0.993988	0.852246
MPD	0.00380014	0.00129794	0.000802355	0.00240506
NMA	1.09237	1.05314	0.931146	0.862162
PD	0.851465	0.531221	0.989342	0.963951
Propionamide	0.149798	0.184497	0.205547	0.133617
TFA	0.0274599	0.0245236	0.0284521	0.0120916
TG	0.693251	0.767649	0.635012	0.797129
TGD	-0.00248365	0.000312986	0.00077153	0.00104149
TGDE	0.00338159	0.00106633	0.00250241	0.00110699
Triglyme	0.00278475	0.00406062	0.00487267	-0.000555167

### Sheet: 3 molal, 10 min, no outliers
Name	Rep#1	Rep#2	Rep#3	Rep#4
AM	1.22838	0.722524	1.01282	0.864097
BD	1.02324	0.880232	0.75089	0.933539
DG	1.02074	0.965256	0.919266	1.03623
DHA	1.06337	1.09552	0.939197	0.883284
Diglyme	-0.000704349	0.00532892	-7.56e-05	0.0041187
DMA	0.950208	1.08162	1.04106	0.828693
EG	1.03629	1.05713		0.923783
GLY	1.07921	1.04655	0.96442	0.993415
ME	1.00977	1.05435	1.00562
MP	1.21954	1.08534	0.993988	0.852246
MPD	0.00380014	0.00129794	0.000802355	0.00240506
NMA	1.09237	1.05314	0.931146	0.862162
PA	0.149798	0.184497	0.205547	0.133617
PD	0.851465	0.531221	0.989342	0.963951
TFA	0.0274599	0.0245236	0.0284521	0.0120916
TG	0.693251	0.767649	0.635012	0.797129
TGD		0.000312986	0.00077153	0.00104149
TGDE	0.00338159	0.00106633	0.00250241	0.00110699
Triglyme	0.00278475	0.00406062	0.00487267	-0.000555167
